# Proteomic Alterations Associated with Oral Contraceptive Use in Hypertensive Premenopausal African American Women

**DOI:** 10.1101/2024.08.12.607634

**Authors:** Lisa DeRoo, Malak Abbas, Gabriel Goodney, Merry L. Lindsey, Ashton F. Oliver, Han Le, Antwi-Boasiako Oteng, Amadou Gaye

**Author notes:** Corresponding author: Amadou Gaye, 1005 Dr DB Todd Jr Blvd, Nashville, TN 37208.

## Abstract

**Background:** Hypertension is a leading contributor to cardiovascular disease in reproductive-age women, with African American women experiencing disproportionate risk and severity. Oral contraceptive (OC) use has been implicated in elevating blood pressure, but the underlying molecular mechanisms remain unclear. Understanding the proteomic alterations associated with OC use may provide novel insights into the biological pathways contributing to OC-related hypertensive risk.

**Objective:** To identify proteomic signatures associated with oral contraceptive use among premenopausal African American women with stage 2 hypertension and elucidate pathways that may contribute to blood pressure regulation in this population.

**Study Design:** We evaluated 2,941 serum proteins measured on the Olink platform to assess associations with oral contraception use in 51 pre-menopausal women with untreated stage 2 hypertension (13 OC users and 38 non-users). A generalized linear model was fitted for each protein, adjusting for age, body mass index, alcohol consumption, level of education, and physical activity. Pathway enrichment analysis was carried out to identify common pathways among the proteins associated with oral contraceptive use. Gene Ontology enrichment analysis was conducted to gain insight into the functional characteristics of the proteins and the underlying biology.

**Results:** We identified 44 proteins significantly associated with OC use (FDR ≤ 0.05), including known and novel candidates. Among these, 13 proteins were elevated in OC users, including SERPINA6, SERPINA7, and TNFSF13, markers implicated in hormone transport, RAAS activation, and chronic inflammation. Proteins such as PLAU and PLAUR were enriched in sympathetic nervous system signaling and coagulation pathways, while SCG3 suggested neuroendocrine involvement. Enrichment analysis revealed overrepresentation of pathways related to complement and coagulation cascades, cholesterol metabolism, and the renin–angiotensin–aldosterone system..

**Conclusions:** OC use among premenopausal African American women, with stage 2 untreated hypertension, is associated with alterations in circulating proteins involved in neurohormonal signaling, immune modulation, lipid regulation, and vascular remodeling. The findings provide novel insights into the proteomic landscape associated with oral contraceptive in these women.
