## Supplementary Material for "Proteomic Alterations Associated with Oral Contraceptive Use in Hypertensive Premenopausal African American Women"

### Sheet: Protein.HC.association
Supplemental Table S1. The 44 proteins significantly associated with oral contraceptive use, ranked by p-value.
Uniprot ID	Protein	Protein Name	Beta	P	95%.CI	P-value adjusted for multiple testing
Q07654	TFF3	trefoil factor 3	2.377	1.36683e-10	1.82, 2.93	4.01984e-07
P08185	SERPINA6	serpin family A member 6	0.68	4.64829e-08	0.48, 0.88	6.83531e-05
Q9Y5C1	ANGPTL3	angiopoietin like 3	-0.683	6.23397e-07	-0.91, -0.45	0.000611136
P20742	PZP	PZP alpha-2-macroglobulin like	2.166	1.22604e-06	1.41, 2.92	0.000901449
Q12794	HYAL1	hyaluronidase 1	0.41	4.89574e-06	0.26, 0.56	0.00287967
Q16270	IGFBP7	insulin like growth factor binding protein 7	-0.497	6.76924e-06	-0.69, -0.31	0.00291661
Q9H1U4	MEGF9	multiple EGF like domains 9	0.562	6.94195e-06	0.35, 0.78	0.00291661
P07949	RET	ret proto-oncogene	0.634	1.12683e-05	0.38, 0.88	0.00414249
Q9UMF0	ICAM5	intercellular adhesion molecule 5	-0.816	1.36031e-05	-1.14, -0.49	0.00444518
Q96PD5	PGLYRP2	peptidoglycan recognition protein 2	-0.538	1.70221e-05	-0.76, -0.32	0.0050062
P55058	PLTP	phospholipid transfer protein	-0.547	2.05723e-05	-0.77, -0.32	0.00550028
O75888	TNFSF13	TNF superfamily member 13	-0.375	2.30282e-05	-0.53, -0.22	0.00564382
P05543	SERPINA7	serpin family A member 7	0.391	3.63991e-05	0.22, 0.56	0.00823459
P21583	KITLG	KIT ligand	-0.683	5.63689e-05	-0.98, -0.39	0.0118415
Q99717	SMAD5	SMAD family member 5	-0.462	8.11372e-05	-0.67, -0.25	0.0159083
Q9UGM5	FETUB	fetuin B	0.614	0.000103717	0.33, 0.9	0.0177605
Q5JS37	NHLRC3	NHL repeat containing 3	0.375	0.000105397	0.2, 0.55	0.0177605
O00339	MATN2	matrilin 2	-0.592	0.000108701	-0.86, -0.32	0.0177605
Q15113	PCOLCE	procollagen C-endopeptidase enhancer	-0.598	0.000122269	-0.87, -0.32	0.0182743
Q6ZVN8	HJV	hemojuvelin BMP co-receptor	0.611	0.000124273	0.33, 0.89	0.0182743
P00995	SPINK1	serine peptidase inhibitor Kazal type 1	0.843	0.00013436	0.45, 1.24	0.0188168
P50591	TNFSF10	TNF superfamily member 10	-0.444	0.00016868	-0.65, -0.23	0.0225495
P12111	COL6A3	collagen type VI alpha 3 chain	-0.518	0.000244127	-0.77, -0.26	0.0312164
Q06033	ITIH3	inter-alpha-trypsin inhibitor heavy chain 3	-0.568	0.000411194	-0.86, -0.28	0.0451858
P32004	L1CAM	L1 cell adhesion molecule	-0.325	0.000427027	-0.49, -0.16	0.0451858
Q76M96	CCDC80	coiled-coil domain containing 80	-0.643	0.000430268	-0.97, -0.31	0.0451858
O95157	NXPH3	neurexophilin 3	-0.64	0.000440432	-0.96, -0.31	0.0451858
P26010	ITGB7	integrin subunit beta 7	-0.447	0.000452096	-0.68, -0.22	0.0451858
P12277	CKB	creatine kinase B	-0.822	0.000481572	-1.25, -0.4	0.0451858
P08519	LPA	lipoprotein(a)	-1.616	0.000502406	-2.46, -0.77	0.0451858
Q9NRA1	PDGFC	platelet derived growth factor C	-0.916	0.000508943	-1.39, -0.44	0.0451858
P00749	PLAU	plasminogen activator, urokinase	-0.402	0.00052374	-0.61, -0.19	0.0451858
Q6UXK2	ISLR2	immunoglobulin superfamily containing leucine rich repeat 2	-0.59	0.000558302	-0.9, -0.28	0.0451858
Q9HB29	IL1RL2	interleukin 1 receptor like 2	-0.754	0.00056056	-1.15, -0.36	0.0451858
O43280	TREH	trehalase	1.296	0.000564284	0.61, 1.98	0.0451858
Q15166	PON3	paraoxonase 3	-0.484	0.00058623	-0.74, -0.23	0.0451858
P00747	PLG	plasminogen	0.242	0.000609012	0.11, 0.37	0.0451858
Q9UM47	NOTCH3	notch receptor 3	-0.552	0.000612659	-0.85, -0.26	0.0451858
Q5KU26	COLEC12	collectin subfamily member 12	-0.369	0.000623304	-0.56, -0.17	0.0451858
Q03405	PLAUR	plasminogen activator, urokinase receptor	-0.478	0.000628043	-0.73, -0.22	0.0451858
Q2WEN9	CEACAM16	CEA cell adhesion molecule 16, tectorial membrane component	-1.063	0.000646663	-1.63, -0.5	0.0451858
Q6WN34	CHRDL2	chordin like 2	-1.148	0.000652622	-1.76, -0.54	0.0451858
Q8WXD2	SCG3	secretogranin III	-0.422	0.000660656	-0.65, -0.2	0.0451858
Q9Y5K2	KLK4	kallikrein related peptidase 4	-0.87	0.000713863	-1.34, -0.4	0.0477153
